# Spatial profiling of the interplay between cell type- and vision-dependent transcriptomic programs in the visual cortex

**DOI:** 10.1101/2023.12.18.572244

**Authors:** Fangming Xie, Saumya Jain, Runzhe Xu, Salwan Butrus, Zhiqun Tan, Xiangmin Xu, Karthik Shekhar, S. Lawrence Zipursky

## Abstract

How early sensory experience during “critical periods” of postnatal life affects the organization of the mammalian neocortex at the resolution of neuronal cell types is poorly understood. We previously reported that the functional and molecular profiles of layer 2/3 (L2/3) cell types in the primary visual cortex (V1) are vision-dependent (Tan et al., *Neuron*, **108**(4), 2020; Cheng et al., *Cell*, **185**(2), 2022). Here, we characterize the spatial organization of L2/3 cell types with and without visual experience. Spatial transcriptomic profiling based on 500 genes recapitulates the zonation of L2/3 cell types along the pial-ventricular axis in V1. By applying multi-tasking theory (Adler et al., *Cell Systems*, **8**, 2019), we suggest that the spatial zonation of L2/3 cell types is linked to the continuous nature of their gene expression profiles, which can be represented as a 2D manifold bounded by three archetypal cell types (“A”, “B”, and “C”). By comparing normally reared and dark reared L2/3 cells, we show that visual deprivation-induced transcriptomic changes comprise two independent gene programs. The first, induced specifically in the visual cortex, includes immediate-early genes and genes associated with metabolic processes. It manifests as a change in cell state that is orthogonal to cell type-specific gene expression programs. By contrast, the second program impacts L2/3 cell type identity, regulating a subset of cell type-specific genes and shifting the distribution of cells within the L2/3 manifold, with a depression of the B-type and C-type and a gain of the A-type. Through an integrated analysis of spatial transcriptomic measurements with single-nucleus RNA-seq data from our previous study, we describe how vision patterns L2/3 cortical cell types during the postnatal critical period.

**Significance statement:** Layer 2/3 (L2/3) glutamatergic neurons are important sites of experience-dependent plasticity and learning in the mammalian cortex. Their properties vary continuously with cortical depth and depend upon experience. Here, by applying spatial transcriptomics and different computational approaches in the mouse primary visual cortex, we show that vision regulates orthogonal gene expression programs underlying cell states and cell types. Visual deprivation not only induces an activity-dependent cell state, but also alters the composition of L2/3 cell types, which are appropriately described as a transcriptomic continuum. Our results provide insights into how experience shapes transcriptomes that may, in turn, sculpt brain wiring, function, and behavior.
