## Supplementary material for "Spatial profiling of the interplay between cell type- and vision-dependent transcriptomic programs in the visual cortex": Table S1

### Sheet: Sheet1
Gene	Type specificity (P28)
Matn2	A
Fam126a	A
Egfem1	A
Gm19410	A
Grk3	A
Grb14	A
Adamts17	A
Tmem150c	A
Fam124a	A
Ldb2	A
Adamts2	A
Cdh13	A
6530403H02Rik	A
Rhbdl3	A
Met	A
Vwc2l	A
Raver2	A
Arhgef28	A
Gpc5	A
Crispld1	A
Dpyd	A
Eda	A
Ttc28	A
Itga8	A
Ust	A
Zbtb20	A
Nfia	A
Nr3c2	A
Cys1	A
Crim1	A
Frmd4b	A
Sh3gl3	A
Tiam1	A
Wwc2	A
Vstm2a	A
Gtf2ird1	A
Mgat5b	A
Fam214a	A
Mdga1	A
Slc16a2	A
Cacna1h	A
Nkain3	A
C130026L21Rik	A
Cpne8	A
Gm35835	A
Col23a1	A
Syt10	A
Spon1	A
Pcdh19	A
Scml4	A
Ikzf2	A
Palm2	A
Kcnn3	A
Robo1	A
Glis3	A
Nckap5	A
Syt17	A
Cntn5	A
Sema6a	A
Tenm1	A
Slc6a7	A
Otof	A
Adamts16	A
Pdzrn4	A
Mgat4c	A
Rfx3	A
Gm42722	A
Nov	A
Hap1	A
Ryr3	A
Nfib	A
Plxnd1	A
Tox3	A
Adcy10	A
Map2k6	A
Wdr66	A
Ly6h	A
Slc7a14	A
5730522E02Rik	A
Gab2	A
Prkag2	A
Mmd2	A
Pde1a	A
Zfp608	A
Ypel1	A
Rasal1	A
Fkbp5	A
Ripor2	A
Pdgfc	A
Tmem117	A
Npas3	A
Adcyap1r1	A
Ccdc85a	A
Acvr2a	A
Mpp6	A
Sez6	A
1700086L19Rik	A
Airn	A
Igsf11	A
Atp2b4	A
Grm1	A
Gabrg3	A
Dscaml1	A
Cpne6	A
B230303A05Rik	A
Gpc6	A
Iqgap2	A
Epha6	A
Cemip	A
Sdk2	A
Gm4876	A
Prkcg	A
Glra3	A
Meis2	A
Wnt4	A
Camk2d	A
Kirrel3	A
Necab1	A
Pnck	A
Reln	A
Kcnk13	A
March4	A
Sox5	B
Grm8	B
Galnt17	B
Rgs8	B
Epha3	B
Zfp804b	B
Kcnip3	B
Cdh4	B
Tmeff1	B
Fam19a1	B
Fstl5	B
Sema4a	B
Klhl1	B
Myh9	B
Sh3pxd2b	B
Trpc6	B
Igfn1	B
Nell1	B
Bdnf	B
Nptx2	B
Sertm1	B
Nrp1	B
Col26a1	B
Mas1	B
Scg3	B
Npas4	B
Sorcs3	B
Baz1a	B
Phf21b	B
Mir670hg	B
Gm15398	B
Pcdh15	B
Col11a1	B
Hkdc1	B
Maml3	B
Laptm4b	C
Dock10	C
Kctd8	C
Ano4	C
Samd5	C
Robo3	C
Runx1t1	C
Cpne4	C
Prkd1	C
Pld5	C
Grik3	C
Gm13629	C
Parm1	C
Tox	C
Sgpp2	C
Dcbld2	C
Ncam2	C
Hs3st4	C
Pitpnc1	C
Cdk6	C
Aifm3	C
Rgma	C
Cntnap2	C
Nsun7	C
Arhgap15	C
Ntng1	C
Cdh20	C
Fmn1	C
Lcorl	C
Gm28175	C
Zbtb7c	C
Afap1l1	C
Tmem44	C
Grid2	C
Tmem200a	C
Foxp1	C
Npr3	C
Kcna1	C
Focad	C
Gm13944	C
Clcn2	C
Gm7135	C
Pantr1	C
Chrm2	C
Rorb	C
Cadps2	C
Tmem232	C
Shisa6	C
Maf	C
Pcsk5	C
Zmat4	C
Gm2164	C
Epb41	C
Lynx1	C
Socs2	C
Lemd1	C
Kcnh5	C
Ddit4l	C
Dpy19l1	C
Nefm	C
Man2a1	C
A330102I10Rik	C
Mcc	C
Ccdc134	C
Zfp618	C
Ptgfrn	C
Hunk	C
Myo16	C
Prr16	C
Ubash3b	C
Mgll	C
Bmper	C
Arhgap42	C
Alcam	C
Elavl2	C
Lgi2	C
Wls	C
2610316D01Rik	C
Zfp385b	C
Asap2	C
Golim4	C
Xkr6	C
Heg1	C
Ly6e	C
Cntn2	C
Cntnap1	C
Ankrd44	C
Rhobtb3	C
Sipa1l2	C
Tshz1	C
Cntnap5b	C
Sel1l3	C
Tle4	C
Tbr1	C
Antxr1	C
Scn1a	C
Luzp1	C
Slc24a3	C
Astn2	C
Epha10	C
Sema6d	C
Scube1	C
Ptchd4	C
Pfkfb3	C
Dlc1	C
Cdh12	C
Osbpl3	C
Col25a1	C
Adra1a	C
Col5a1	C
Cbln2	C
Clmp	C
Mei1	C
Neu2	C
Rcan2	C
Olfm3	C
Ntn4	C
Igsf9b	C
Etl4	C
AI593442	C
Kcnq5	C
Cpne9	C
Dennd4c	C
Mkx	C
Brinp3	C
Ell2	C
Gm21949	C
Jdp2	C
3632451O06Rik	C
