## Supplementary material for "Spatial profiling of the interplay between cell type- and vision-dependent transcriptomic programs in the visual cortex": Table S2

### Sheet: Sheet1
MERFISH genes
Cdh4
Pdgfra
Kcnn3
S100a6
Col6a1
Slc26a4
Ube2c
Ell2
Smo
Prkd1
Grin2c
Fosb
Grm3
Hapln2
Slc1a3
Otx1
Ctsb
Epor
Epha2
Runx1t1
Hcn1
Id3
Kcnc4
Slc47a1
Mertk
Plxnd1
Srf
Cd34
Phf21b
Myh9
Sdc4
Timp2
Igfbp4
Rhbdl3
Mafk
Sema6a
Vip
Slc17a8
Ccn2
Ntn4
Hkdc1
Nampt
Per1
Ngb
Fos
Ror2
Thbs4
Fezf2
Ptprg
Cacna2d3
Nefm
Klhl1
Endou
Shisa9
Bcl6
Lynx1
Arc
Alcam
Mcm4
Aifm3
Igsf11
Nr4a1
Tnfrsf12a
Abcg1
Galnt14
Slc6a7
Kctd1
Ccr1
Nrp1
Ikzf2
Igfbp5
Ptprn
Itm2c
Htr4
Batf3
Rgs4
Itga8
Nr4a2
Car3
Trpc3
Syt10
Pdgfc
Kcnq5
Calb1
Bmpr1b
Nr4a3
Tmeff1
Sema3c
Grik3
Rspo1
Sema3a
Fosl2
Slc30a3
Spp1
Oasl2
Aldh1l1
Adipor2
Arhgdib
Dkk3
Lyve1
Mki67
Eif3f
Fgf13
Gas6
Tenm3
Cx3cl1
Rrad
Grik4
Clmp
Dscaml1
Scg3
Myo1e
Rora
Tgfbr2
Stac
Pdzrn4
Col27a1
Htr2c
Gria1
Cdh6
Stard8
Htr2a
Efhd2
Rasl10a
Sorcs2
Ptprm
Lpp
Agmat
B3galt2
Fstl5
Id1
Slc25a34
Sh3pxd2b
Sox5
Trhr
Baz1a
Dpyd
Igsf21
Ntrk3
Cbr3
Tox
Pitpnc1
Dgkb
Parm1
Neurod1
Enpp2
Necab1
Sdk2
C3ar1
Kcnh5
Zmat4
Camk4
Scube1
Cntnap5a
Zfhx3
Grm1
Rcan2
Cplx3
Tgfb2
Hpse
Wnt4
Kirrel2
Dcbld2
Igfbp7
Igfbp2
Zfp804a
Tiparp
Dhcr24
Egr2
Tbr1
Bmpr1a
Ptprf
Kcnab1
Trpc6
Sema5b
Pcsk5
Olfm3
Ddhd1
Tle4
Lrp1b
Efnb1
Axin2
Zfpm2
Foxo1
Ddit4l
Vwc2l
Kctd8
Eogt
Irf2bp2
Kcna1
Fn1
Ccr2
Gabra3
Npas4
Vwc2
Rbfox1
Col26a1
Lamp5
Cpne4
Nrsn1
Fbxl7
Irak2
Prkca
P2ry6
Tshz1
Pcdh19
Nxph1
Cntnap2
Tmtc2
C1ql3
Trhde
Pcp4
Marcksl1
Cdh20
Tmem150c
Cx3cr1
Epha3
Slc6a13
Zfp608
Nfib
Junb
Nr1d1
Phgdh
Hunk
Hs6st3
Tnfaip6
Pld5
Inka2
Chl1
Gfap
Ncam2
Tnrc6b
Klf2
Top2a
Iqgap2
Epha6
Gabrg3
Synpr
Sertm1
Penk
Cebpb
Ldb2
Vegfa
Nptx2
Syt9
Thsd7b
Negr1
Klf10
Otof
Chrdl1
Gria3
Grin3a
Efna5
Sgcd
Rxfp1
Sorcs3
Fkbp5
Kcnk2
Itpr2
Mkx
Epha7
Scnn1a
Syt17
Astn2
Hs3st2
Slc17a7
Coch
Stat2
Sdk1
Galnt17
Cntn2
Bmpr2
Cntn4
Cntn6
Gpr88
Syt6
Zfp385b
Qrfpr
Ctxn3
Col11a1
Lyz2
Rspo3
Gad1
Whrn
Jund
Rfx4
Scel
Egr4
Etv1
Moxd1
Grid2
Kcnj6
Maff
Deptor
Kctd16
Homer2
Samd5
Kcnip1
Npas3
Aldoc
Coro6
Meis2
Sort1
Pde1a
Mog
Col23a1
Ntng2
Pakap
Nxph2
Pecam1
Cntnap1
Kcnip3
Sema6d
Cd63
Kitl
Unc5c
Col25a1
Camk2d
Hs3st4
Elavl4
Dab1
Ngf
Slco2b1
Jun
Elavl2
Kcnh4
Tnc
Mfge8
Zfp618
Nell1
Klf4
Car10
Spry1
Ralyl
Maf
Tshz2
Arhgef28
Tox2
Ptprt
Nnat
Chd9
Tox3
Inpp4b
Nr3c2
Epo
Tnfrsf19
Ptprj
Cux2
Rgs8
Etv6
Scn1a
Rorb
Il1rapl2
Foxp1
Prickle2
Nrxn2
Mgll
Eda
Tiam1
Nrp2
Osbpl3
Etl4
Dcc
Robo3
Tenm1
Plxna4
Grm8
Met
Foxp2
Cdh13
Robo2
Sgcz
Spock3
Nkain3
Egfem1
Ncald
Il33
Lmo4
Maml3
Syt2
Tafa1
Shisa6
BC006965
Kcna6
Cdh8
Gfra1
Mir670hg
Vegfb
Ccbe1
Lcp1
Ppargc1a
Ntng1
Col12a1
Slc24a3
Adamts17
Kif19a
Pou6f2
Crem
Tmem44
Gm13629
Hivep3
Adamts2
Plxnb2
Svil
Col19a1
Gm15398
Lrrtm4
Paqr6
Pld1
Epha10
Grb14
Rasgrf2
Gnb4
Ttc28
Mas1
Adra1a
Cacna1h
Kcnk13
Tcerg1l
Oprk1
Reln
Sv2c
Hsd11b1
Pag1
Nckap5
Glis3
Cntn5
Lypd1
Plxna1
Sla
F13a1
Cdh18
Egr1
Klf3
Rfx3
Sema4a
Igfn1
Tmem176b
Cadps2
Ptprk
Brinp3
Rab3c
Tmem176a
Cbln2
Satb1
Kcnn2
Sox21
Mdga1
Jdp2
Bmp6
Chrm2
Nrxn1
Il1rl1
Apoe
Zfhx4
Cux1
Bdnf
Gpc5
Pou3f2
Sema4g
Pantr1
Tnfsf12
Cacng8
6530403H02Rik
Unc13c
Gm28836
Chrm3
Cntnap5b
Kirrel3
Cxcr1
Pcdh7
Pcdh15
Atf3
Sema4c
Lgi2
Zfp804b
Magi1
Pparg
Galntl6
Gm32647
Nrg1
Ryr3
Ankfn1
Rtp4
Igsf9b
Fat3
Tafa2
Fst
Cdh12
Matn2
Grik1
Cdh9
Sox10
Robo1
Ptchd4
Erg
Trpm3
Mybpc1
Cacna1d
Aqp4
