## Supplementary material for "Spatial profiling of the interplay between cell type- and vision-dependent transcriptomic programs in the visual cortex": Table S3

### Sheet: GO L23_A
Enriched biological processes in L2/3 type A identity genes
	term	GOid	fdr	genes
0	Nervous System Development	GO:0007399	0.000401407	['KIRREL3', 'SH3GL3', 'TENM1', 'SEMA6A', 'PLXND1', 'CRIM1', 'LDB2', 'ROBO1', 'RELN', 'PDGFC', 'LY6H', 'MET', 'MDGA1', 'DSCAML1', 'SDK2']
1	Homophilic Cell Adhesion Via Plasma Membrane Adhesion Molecules	GO:0007156	0.00257255	['KIRREL3', 'IGSF11', 'CDH13', 'DSCAML1', 'SDK2', 'ROBO1']
2	Cellular Response To Metal Ion	GO:0071248	0.00257255	['CPNE8', 'CAMK2D', 'SYT10', 'CPNE6', 'CACNA1H', 'RYR3', 'SYT17']
3	Cell-Cell Adhesion Via Plasma-Membrane Adhesion Molecules	GO:0098742	0.010405	['IGSF11', 'KIRREL3', 'TENM1', 'CDH13', 'DSCAML1', 'SDK2', 'ROBO1']
4	Cellular Response To Salt	GO:1902075	0.010405	['CPNE8', 'CAMK2D', 'CPNE6', 'ATP2B4', 'RYR3', 'SYT17']
5	Extracellular Matrix Organization	GO:0030198	0.010405	['ADAMTS16', 'ADAMTS2', 'ADAMTS17', 'COL23A1', 'MATN2']
6	Cellular Response To Calcium Ion	GO:0071277	0.0150944	['CPNE8', 'CAMK2D', 'CPNE6', 'RYR3', 'SYT17']
7	Axon Guidance	GO:0007411	0.0241229	['SEMA6A', 'EPHA6', 'RELN', 'CNTN5', 'PLXND1', 'NFIB', 'DSCAML1']
8	External Encapsulating Structure Organization	GO:0045229	0.0241229	['ADAMTS2', 'COL23A1', 'ADAMTS17', 'MATN2']
9	Extracellular Structure Organization	GO:0043062	0.0241229	['ADAMTS2', 'COL23A1', 'ADAMTS17', 'MATN2']

### Sheet: GO L23_B
Enriched biological processes in L2/3 type B identity genes
	term	GOid	fdr	genes
0	Positive Regulation Of Receptor Binding	GO:1900122	0.00624323	['NELL1', 'BDNF']
1	Sensory Perception Of Light Stimulus	GO:0050953	0.00624323	['COL11A1', 'GRM8', 'PCDH15']
2	Neuron Projection Guidance	GO:0097485	0.0425993	['SEMA4A', 'NELL1', 'BDNF', 'EPHA3']
3	Regulation Of Cellular Response To Growth Factor Stimulus	GO:0090287	0.0425993	['FSTL5', 'NELL1']
4	Axon Guidance	GO:0007411	0.0425993	['SEMA4A', 'NELL1', 'BDNF', 'EPHA3']
5	Regulation Of Axon Extension Involved In Axon Guidance	GO:0048841	0.0425993	['SEMA4A', 'NELL1']
6	Blood Vessel Endothelial Cell Migration	GO:0043534	0.0425993	['NELL1', 'MYH9']
7	Endothelial Cell Migration	GO:0043542	0.043255	['NELL1', 'MYH9']
8	Mesenchymal Cell Migration	GO:0090497	0.043255	['SEMA4A', 'NELL1']
9	Connective Tissue Development	GO:0061448	0.043255	['SH3PXD2B', 'SOX5']

### Sheet: GO L23_C
Enriched biological processes in L2/3 type C identity genes (FDR < 0.2)
	term	GOid	fdr	genes
0	Detection Of Mechanical Stimulus Involved In Sensory Perception	GO:0050974	0.109736	['KCNA1', 'SCN1A']
1	Cell-Cell Adhesion Via Plasma-Membrane Adhesion Molecules	GO:0098742	0.109736	['NTNG1', 'ROBO3', 'GRID2', 'ALCAM', 'CDH12', 'CNTN2']
2	Detection Of Stimulus Involved In Sensory Perception Of Pain	GO:0062149	0.132973	['KCNA1', 'SCN1A']
3	Regulation Of Myeloid Leukocyte Differentiation	GO:0002761	0.197282	['UBASH3B', 'FOXP1']
