## Supplementary material for "Spatial profiling of the interplay between cell type- and vision-dependent transcriptomic programs in the visual cortex": Table S4

### Sheet: GO PC1-PC2
Enriched biological processes in PC1-PC2 top loading genes (related to Figures 3J, S8E)
	term	GOid	fdr	genes
0	Positive Regulation Of Protein Modification Process	GO:0031401	0.000496276	['EGR1', 'NTRK2', 'HSP90AA1', 'ROCK2', 'LRRK2', 'SMARCA5', 'DYNLL1', 'MT3', 'PAK1', 'CALM3', 'KRAS', 'CALM1', 'CALM2', 'PPIA']
1	Positive Regulation Of Phosphoprotein Phosphatase Activity	GO:0032516	0.00291575	['HSP90AB1', 'PPP1R12A', 'CALM3', 'CALM1', 'CALM2']
2	Positive Regulation Of Protein Dephosphorylation	GO:0035307	0.0159308	['HSP90AB1', 'CALM3', 'DYNLL1', 'CALM1', 'CALM2', 'PPIA']
3	Positive Regulation Of Ryanodine-Sensitive Calcium-Release Channel Activity	GO:0060316	0.0159308	['CALM3', 'CALM1', 'CALM2']
4	Positive Regulation Of Tau-Protein Kinase Activity	GO:1902949	0.0159308	['EGR1', 'HSP90AA1', 'HSP90AB1']
5	Substantia Nigra Development	GO:0021762	0.0318882	['CALM3', 'DYNLL1', 'CALM1', 'CALM2', 'INA', 'YWHAH']
6	Positive Regulation Of Phosphatase Activity	GO:0010922	0.0441216	['HSP90AB1', 'CALM3', 'CALM1', 'CALM2']
7	Positive Regulation Of Dephosphorylation	GO:0035306	0.0441216	['CALM3', 'DYNLL1', 'CALM1', 'CALM2', 'PPIA']
8	Regulation Of Protein Dephosphorylation	GO:0035304	0.0457986	['YWHAB', 'CALM3', 'DYNLL1', 'CALM1', 'CALM2', 'PPIA']

### Sheet: GO PC3-PC4
Enriched biological processes in PC3-PC4 top loading genes (related to Figures 3J, S8E)
	term	GOid	fdr	genes
0	Cell-Cell Adhesion Via Plasma-Membrane Adhesion Molecules	GO:0098742	6.39535e-06	['KIRREL3', 'NTNG1', 'ROBO3', 'NLGN1', 'UNC5D', 'CDH7', 'ROBO1', 'IGSF11', 'CDH4', 'ALCAM', 'CDH12', 'CDH13', 'LRRC4C', 'DSCAML1']
1	Neuron Projection Guidance	GO:0097485	0.000310007	['ROBO3', 'NELL1', 'RPS6KA5', 'EPHA6', 'EPHA10', 'CNTN5', 'BDNF', 'SEMA6D', 'NRXN1', 'SEMA3A', 'NRXN3', 'DSCAML1']
2	Axon Guidance	GO:0007411	0.000310007	['ROBO3', 'EPHA6', 'EPHA10', 'CNTN5', 'BDNF', 'SEMA6D', 'NRXN1', 'SEMA3A', 'NRXN3', 'NELL1', 'ALCAM', 'RPS6KA5', 'DSCAML1']
3	Chemical Synaptic Transmission	GO:0007268	0.00508963	['CHRM2', 'GRIA1', 'NLGN1', 'DTNA', 'NRXN1', 'GRIK3', 'GABRG3', 'GRIN2B', 'SHISA6', 'CACNB2', 'GRIN2A', 'ERC2', 'NPTX2', 'DLGAP2']
4	Calcium-Dependent Cell-Cell Adhesion Via Plasma Membrane Cell Adhesion Molecules	GO:0016339	0.00508963	['NLGN1', 'CDH4', 'CDH12', 'CDH13', 'CDH7']
5	Axonogenesis	GO:0007409	0.00508963	['NTNG1', 'ROBO3', 'EPHA6', 'CNTN5', 'EPHA10', 'BDNF', 'NRXN1', 'SEMA3A', 'SEMA6D', 'NRXN3', 'NELL1', 'RPS6KA5', 'DSCAML1']
6	Homophilic Cell Adhesion Via Plasma Membrane Adhesion Molecules	GO:0007156	0.00508963	['KIRREL3', 'IGSF11', 'ROBO3', 'CDH4', 'CDH13', 'DSCAML1', 'ROBO1']
7	Neuron Cell-Cell Adhesion	GO:0007158	0.00953628	['NLGN1', 'NRXN1', 'NRXN3', 'ASTN2']
8	Cell Junction Assembly	GO:0034329	0.0114189	['KIRREL3', 'CDH4', 'NLGN1', 'BDNF', 'NRXN1', 'CDH12', 'CDH13', 'CDH7']
9	Positive Regulation Of Excitatory Postsynaptic Potential	GO:2000463	0.0239639	['RIMS1', 'NLGN1', 'GRIN2A', 'NRXN1', 'GRIN2B']
