## Supplementary material for "Spatial profiling of the interplay between cell type- and vision-dependent transcriptomic programs in the visual cortex": Table S5

### Sheet: Stimulus response genes (from H
Stimulus response genes in ExcL23 cells identified by Hrvatin et al. 2017
ERG - early response gene; LRG - late response gene
Gene Name	ERG / LRG
Arc	ERG
Arl4d	ERG
Arl5b	ERG
Bdnf	LRG
Cdc42ep3	ERG
Cdkn1a	LRG
Cited2	ERG
Crem	ERG
Dnajb1	ERG
Dnajb5	ERG
Dusp1	ERG
Dusp14	ERG
Dusp6	ERG
Egr1	ERG
Egr2	ERG
Egr4	ERG
Fbxo33	ERG
Fos	ERG
Fosb	ERG
Fosl2	ERG
Frmd6	ERG
Gadd45b	ERG
Gadd45g	ERG
Gm13889	ERG
Grasp	LRG
Homer1	LRG
Ifrd1	ERG
Irs2	ERG
Junb	ERG
Kdm7a	ERG
Mest	ERG
Midn	ERG
Nefm	LRG
Npas4	ERG
Nptx2	LRG
Nr4a1	ERG
Nr4a2	ERG
Nr4a3	ERG
Per1	ERG
Phf21b	LRG
Phlda1	ERG
Pim1	LRG
Pim3	ERG
Ptgs2	LRG
R3hdm1	LRG
Rheb	LRG
Sat1	ERG
Scg2	LRG
Spry2	ERG
Stk40	ERG
Tfrc	ERG
Tiparp	ERG
Tnfaip6	ERG
Vgf	LRG
Zdbf2	ERG
Cbln4	LRG
Lrrk2	LRG
Crh	LRG
Hsph1	LRG
Hspa8	LRG
B230216N24Rik	LRG
Cbln2	LRG
Dot1l	LRG
Egln1	LRG
Etv5	LRG
Fam19a1	LRG
Fmnl1	LRG
Hsd17b12	LRG
Inhba	LRG
Mapk4	LRG
Nefl	LRG
Nhp2l1	LRG
Ntrk2	LRG
Penk	LRG
Ppme1	LRG
Rasl10a	LRG
Sgsm1	LRG
Tpt1	LRG
Tsnax	LRG
